# Endocrine disruptor-induced epimutagenesis *in vitro*: Insight into molecular mechanisms

**DOI:** 10.1101/2024.01.05.574355

**Authors:** Jake D. Lehle, Yu-Huey Lin, Amanda Gomez, Laura Chavez, John R. McCarrey

## Abstract

Endocrine disrupting chemicals (EDCs) such as bisphenol S (BPS) are xenobiotic compounds that can disrupt endocrine signaling following exposure due to steric similarities to endogenous hormones within the body. EDCs have been shown to induce disruptions in normal epigenetic programming (epimutations) that accompany dysregulation of normal gene expression patterns that appear to predispose disease states. Most interestingly, the prevalence of epimutations following exposure to many different EDCs often persists over multiple subsequent generations, even with no further exposure to the causative EDC. Many previous studies have described both the direct and prolonged effects of EDC exposure in animal models, but many questions remain about molecular mechanisms by which EDCs initially induce epimutations or contribute to the propagation of EDC-induced epimutations either within the exposed generation or to subsequent generations. Additional questions remain regarding the extent to which there may be differences in cell-type specific susceptibilities to various EDCs, and whether this susceptibility is correlative with expression of relevant hormone receptors and/or the location of relevant hormone response elements (HREs) in the genome. To address these questions, we exposed cultured mouse pluripotent (induced pluripotent stem [iPS]), somatic (Sertoli and granulosa), and germ (primordial germ cell like [PGCLC]) cells to BPS and measured changes in DNA methylation levels at the epigenomic level and gene expression at the transcriptomic level. We found that there was indeed a difference in cell-type specific susceptibility to EDC-induced epimutagenesis and that this susceptibility correlated with differential expression of relevant hormone receptors and, in many cases, tended to generate epimutations near relevant HREs within the genome. Additionally, however, we also found that BPS can induce epimutations in a cell type that does not express relevant receptors and in genomic regions that do not contain relevant HREs, suggesting that both canonical and non-canonical signaling mechanisms can be disrupted by BPS exposure. Most interestingly, we found that when iPS cells were exposed to BPS and then induced to differentiate into PGCLCs, the prevalence of epimutations and differentially expressed genes (DEGs) initially induced in the iPSCs was largely retained in the resulting PGCLCs, however, >90% of the specific epimutations and DEGs were not conserved but were rather replaced by novel epimutations and DEGs following the iPSC to PGCLC transition. These results are consistent with a unique concept that many EDC-induced epimutations may normally be corrected by germline and/or embryonic epigenetic reprogramming but that due to disruption of the underlying chromatin architecture induced by the EDC exposure, many novel epimutations may emerge during the reprogramming process as well. Thus, it appears that following exposure to a disruptive agent such as an EDC, a prevalence of epimutations may transcend epigenetic reprogramming even though most individual epimutations are not conserved during this process.
