## Supplementary file 13 for "Endocrine disruptor-induced epimutagenesis *in vitro*: Insight into molecular mechanisms"

	Persisting DEGs in PGCLCs derived from iPSCs exposed to 1uM BPS
1	Col5a2
2	Spats2l
3	AA986860
4	Elf3
5	Creg1
6	Ppox
7	Pea15a
8	Smyd3
9	Lefty2
10	Sfmbt2
11	Pla2g4e
12	Sdc4
13	Gnas
14	Ctsz
15	Hltf
16	Gnb4
17	Sprr2a1
18	Ecm1
19	Chd1l
20	Gstm7
21	Psrc1
22	Ddit4l
23	Syde2
24	Dnajb4
25	Wls
26	Tgfbr1
27	Elavl2
28	Lck
29	Zdhhc18
30	Ephb2
31	Plekhm2
32	Nadk
33	Gm36548
34	5031425E22Rik
35	Lrrc8d
36	Crlf2
37	Trafd1
38	Gusb
39	Peg10
40	Slc25a13
41	Luc7l2
42	Kdm7a
43	Mpp6
44	Mad2l1
45	Capg
46	Klf15
47	Kbtbd8
48	Eno2
49	Ltbr
50	Ccnd2
51	Zfp110
52	Zfp473
53	Cpt1c
54	E2f8
55	Ndn
56	Aen
57	Arpin
58	Fes
59	Thap12
60	Tmem159
61	Mvp
62	Bag3
63	Rasa3
64	Kbtbd11
65	Ap3m2
66	Zfp703
67	Acsl1
68	Fbxw9
69	Cmtm3
70	Ripor1
71	Slc7a5
72	Pknox2
73	Pclaf
74	Cited2
75	Serinc1
76	Tle2
77	Dtx3
78	Tcn2
79	Ccdc88a
80	Cnot6
81	Cpd
82	Nf1
83	Trim25
84	Stxbp4
85	Tom1l1
86	Hoxb9
87	Tbkbp1
88	Limd2
89	Dcxr
90	Rhob
91	Hpcal1
92	Id2
93	Mlh3
94	Ston2
95	Meg3
96	Rtl1
97	Rian
98	Mirg
99	Inf2
100	Adssl1
101	Serpinb9b
102	Gadd45g
103	Zfp748
104	Fam169a
105	Plk2
106	Gm3317
107	Adk
108	Wapl
109	Esco2
110	Ephx2
111	Cdca2
112	Sorbs3
113	Slc39a14
114	Lcp1
115	Parp10
116	Fignl2
117	Hoxc8
118	Tvp23a
119	Fetub
120	Rhbdl1
121	Cdkn1a
122	Bin1
123	Tubb6
124	Tcirg1
125	Rhod
126	Tle4
127	Dmrt1
128	Ina
129	Zfp280c
130	Pdzd4
131	Stard8
132	Alg13
133	Nhs
134	Tmem150a_1
135	Meg3_1
136	Ide_1
137	Cuedc1_2
138	Scube3_1
